# High prevalence of CNS-directed autoantibodies in patients with schizophrenia

**DOI:** 10.64898/2026.05.04.722731

**Authors:** Katlyn Nemani, Jillian R. Jaycox, Ugur Akcan, Benjamin M. Schuman, Sung M. Yeon, Nina Harano, Kai Qin, Alison A. Notestine, Sean M. Carroll, Brent S. McKenzie, Leon Furchtgott, Adrienne C. Lahti, Richard W. Tsien, Dritan Agalliu, Donald C. Goff, Aaron M. Ring

**Affiliations:** Department of Psychiatry, New York University Langone Medical Center, New York, NY, USA; Nathan S. Kline Institute for Psychiatric Research, Orangeburg, NY, USA; Division of Translational Science and Therapeutics, Fred Hutchinson Cancer Center, Seattle, WA, USA; Department of Neurology, Columbia University Irving Medical Center, New York, NY, USA; Department of Neuroscience and Physiology, New York University Langone Medical Center, New York, USA; Seranova Bio, South San Francisco, CA, USA; Department of Psychiatry and Behavioral Neurobiology, School of Medicine, University of Alabama at Birmingham, Birmingham, AL, USA

## Abstract

Schizophrenia is a severe neuropsychiatric disorder whose etiology and biological heterogeneity remain poorly understood. Immune dysregulation has long been implicated, but the breadth and clinical significance of autoantibody responses remain unclear beyond rare individual examples. Here we use Rapid Extracellular Antigen Profiling–a proteome-scale assay for autoantibodies against extracellular and secreted proteins–to profile 352 individuals with schizophrenia and 971 community controls. We find that schizophrenia is marked by a striking elevation in extracellular autoantibody burden, present near disease onset, and approaching nearly twice control levels in the most severely ill patients. This burden increases with age in a pattern that diverges from controls and targets central nervous system antigens, including neuroactive receptors, neuronal ion channels, proteins involved in synaptic function, and blood–brain barrier integrity. Autoantibodies against blood–brain barrier antigens impair barrier function *ex vivo* and are associated with broader central nervous system autoreactivity, supporting a model in which barrier disruption promotes loss of tolerance to brain antigens. At the clinical level, higher baseline autoantibody burden predicts reduced responsiveness to the antipsychotic risperidone, suggesting that autoantibodies contribute to treatment resistance. Together, these findings identify humoral autoimmunity as a pervasive component of schizophrenia and imply that therapies that reset humoral immunity or reduce autoantibody burden may benefit patients beyond those with currently recognized antibody-mediated syndromes.

**GRAPHICAL ABSTRACT:** 
