## Supplementary material for "High prevalence of CNS-directed autoantibodies in patients with schizophrenia": Table S1

### Sheet: Sheet1
gene_name	OR	q_value	significant	brain_enriched_hpa	brain_cat	bbb_enriched_hpa	bbb_cat	neuroactive ligand kegg
ALG10B	4.93922	0.0367791	TRUE	FALSE		FALSE		FALSE
AMELY	5.86674	0.0161016	TRUE	FALSE		TRUE	pericyte	FALSE
AQP2	10.7039	0.0174039	TRUE	FALSE		FALSE		FALSE
ATP13A1	2.79017	0.0151546	TRUE	FALSE		FALSE		FALSE
BDKRB2	8.13169	0.0278192	TRUE	FALSE		FALSE		TRUE
BRS3	2.95249	0.00386301	TRUE	FALSE		FALSE		TRUE
C3AR1	3.78363	1.12587e-06	TRUE	FALSE		FALSE		TRUE
C9ORF47	6.24423	0.0250005	TRUE	FALSE		FALSE		FALSE
CACNA1I	5.68785	0.0421784	TRUE	TRUE	Ion channels & Ca²⁺/excitability	FALSE		FALSE
CCR3	5.84825	0.0256193	TRUE	FALSE		FALSE		FALSE
CCR6	3.36331	0.0220674	TRUE	FALSE		FALSE		FALSE
CELA1	3.92503	2.09857e-11	TRUE	FALSE		FALSE		FALSE
CGREF1	8.60668	0.00807407	TRUE	TRUE	ECM/myelination	FALSE		FALSE
CHGB	10.3514	0.0105666	TRUE	TRUE	Synaptic function	FALSE		FALSE
CHRDL2	4.14545	0.0399116	TRUE	FALSE		FALSE		FALSE
CLEC4A	6.17053	0.0481925	TRUE	FALSE		FALSE		FALSE
CLEC5A	8.87969	0.00315433	TRUE	FALSE		FALSE		FALSE
CNGB3	3.09419	0.0271992	TRUE	FALSE		TRUE	choroid epithelial	FALSE
CNST	4.12339	1.93007e-08	TRUE	FALSE		FALSE		FALSE
COLEC12	7.22162	0.000578254	TRUE	FALSE		TRUE	pericyte	FALSE
CSN3	2.83335	0.0100316	TRUE	FALSE		FALSE		FALSE
CTRC	9.37808	1.75136e-12	TRUE	FALSE		FALSE		FALSE
CTSK	4.10194	0.0271992	TRUE	FALSE		FALSE		FALSE
DDRGK1	6.44884	0.0324768	TRUE	FALSE		FALSE		FALSE
DEFB118	7.31723	1.06829e-08	TRUE	FALSE		FALSE		FALSE
DRAXIN	3.15118	4.98285e-05	TRUE	TRUE	Neurodevelopment/synaptic plasticity	FALSE		FALSE
EDA	4.15221	8.36363e-05	TRUE	FALSE		FALSE		FALSE
FAM174A	7.78518	0.00937203	TRUE	FALSE		FALSE		FALSE
FCGR2C	14.7116	0.00466906	TRUE	FALSE		FALSE		FALSE
FGF19	5.36355	0.0450739	TRUE	FALSE		FALSE		FALSE
FGFBP3	6.57366	0.000170587	TRUE	TRUE	ECM/myelination	FALSE		FALSE
FMR1NB	21.6877	0.00111492	TRUE	FALSE		FALSE		FALSE
FXYD6P3	4.08826	0.0250933	TRUE	FALSE		FALSE		FALSE
GABBR1	4.73458	0.0407051	TRUE	TRUE	Neuromodulatory GPCR signaling	FALSE		FALSE
GCGR	6.98228	0.033559	TRUE	FALSE		FALSE		TRUE
GGT5	4.81553	0.0263959	TRUE	FALSE		TRUE	pericyte	FALSE
GHRHR	5.79608	0.00466906	TRUE	FALSE		FALSE		TRUE
GIP	3.44509	0.0439496	TRUE	FALSE		FALSE		TRUE
GPR162	8.41589	0.0192023	TRUE	TRUE	Synaptic function	FALSE		FALSE
GPR88	4.75401	0.036742	TRUE	TRUE	Neuromodulatory GPCR signaling	FALSE		FALSE
HAS3	4.11383	0.0230785	TRUE	FALSE		FALSE		FALSE
HCN1	9.952	5.69886e-05	TRUE	TRUE	Ion channels & Ca²⁺/excitability	FALSE		FALSE
HCN4	3.29567	0.0296758	TRUE	FALSE		FALSE		FALSE
HRC	8.50552	1.60616e-05	TRUE	FALSE		TRUE	multiple	FALSE
HRH4	22.217	8.62276e-09	TRUE	FALSE		FALSE		TRUE
HS3ST1	4.80486	0.0445251	TRUE	FALSE		FALSE		FALSE
IFITM5	3.07292	0.0387337	TRUE	FALSE		FALSE		FALSE
IGFL2	11.6007	0.00892584	TRUE	TRUE	Neurodevelopment/synaptic plasticity	FALSE		FALSE
IL5	4.31101	0.0312889	TRUE	FALSE		FALSE		FALSE
KCNH5	9.94285	0.00235244	TRUE	TRUE	Ion channels & Ca²⁺/excitability	FALSE		FALSE
KCNJ8	5.14744	0.0268813	TRUE	FALSE		TRUE	pericyte	FALSE
MARCHF6	2.8	0.036742	TRUE	FALSE		FALSE		FALSE
MCHR2	3.84737	0.00424199	TRUE	TRUE	Neuromodulatory GPCR signaling	FALSE		TRUE
MIR17HG	3.94719	0.00167592	TRUE	FALSE		FALSE		FALSE
MOG	7.86474	0.00148568	TRUE	TRUE	ECM/myelination	FALSE		FALSE
NGRN	3.49926	0.0192831	TRUE	TRUE	Synaptic function	FALSE		FALSE
NMS	2.83641	0.00581085	TRUE	FALSE		FALSE		TRUE
NPY1R	5.06878	0.0103754	TRUE	TRUE	Neuromodulatory GPCR signaling	FALSE		TRUE
OCLN	5.30545	0.00194749	TRUE	FALSE		TRUE	multiple	FALSE
ODAPH	3.02618	0.0271992	TRUE	FALSE		FALSE		FALSE
OPRL1	5.79557	0.0344862	TRUE	TRUE	Neuromodulatory GPCR signaling	FALSE		TRUE
OXTR	16.9344	0.00386301	TRUE	FALSE		FALSE		TRUE
PKD1	2.8507	0.00118303	TRUE	TRUE	Ion channels & Ca²⁺/excitability	FALSE		FALSE
PLAC9	6.31764	0.00351571	TRUE	FALSE		TRUE	multiple	FALSE
PLP1	2.722	0.0125074	TRUE	TRUE	ECM/myelination	FALSE		FALSE
PRH1; PRH2	7.604	0	TRUE	FALSE		FALSE		FALSE
PRRT3	3.24151	0.00598168	TRUE	TRUE	Synaptic function	FALSE		FALSE
PRSS1	3.21615	8.12318e-07	TRUE	FALSE		FALSE		TRUE
PSORS1C2	3.38293	7.39295e-05	TRUE	FALSE		FALSE		FALSE
QRFPR	4.69622	0.0416632	TRUE	TRUE	Neuromodulatory GPCR signaling	FALSE		TRUE
S1PR4	3.4897	0.0224969	TRUE	FALSE		FALSE		TRUE
SDF4	10.0311	1.26288e-11	TRUE	FALSE		FALSE		FALSE
SFTPD	6.15223	6.84204e-06	TRUE	FALSE		TRUE	choroid epithelial	FALSE
SLC17A7	3.74688	0.00302819	TRUE	TRUE	Synaptic function	FALSE		FALSE
SLC2A2	6.37007	0.0153437	TRUE	FALSE		TRUE	choroid epithelial	FALSE
SLC39A6	3.30356	0.0079543	TRUE	FALSE		FALSE		FALSE
SLC52A3	5.47706	0.0439496	TRUE	FALSE		TRUE	endothelial	FALSE
SLC6A17	3.48231	0.000298803	TRUE	TRUE	Synaptic function	FALSE		FALSE
SLC6A6	5.76126	0.00191035	TRUE	FALSE		FALSE		FALSE
SLC7A2	7.26	0.000393162	TRUE	FALSE		TRUE	astrocyte	FALSE
TBXA2R	3.75766	0.0387337	TRUE	FALSE		TRUE	pericyte	TRUE
TCTN2	2.85417	0.0220674	TRUE	FALSE		FALSE		FALSE
TMC2	3.78202	0.00561436	TRUE	TRUE	Ion channels & Ca²⁺/excitability	FALSE		FALSE
TMED1	6.96033	0.0192023	TRUE	FALSE		FALSE		FALSE
TMEM163	7.46132	0.0344862	TRUE	TRUE	Synaptic function	FALSE		FALSE
TMEM256	8.89844	0.0344862	TRUE	FALSE		FALSE		FALSE
TMEM91	3.50782	4.26155e-06	TRUE	TRUE	Neurodevelopment/synaptic plasticity	FALSE		FALSE
TMEM9B	4.61844	0.0439496	TRUE	FALSE		FALSE		FALSE
TMPRSS11D	2.99605	0.036742	TRUE	FALSE		FALSE		FALSE
TMPRSS9	4.10392	0.0271992	TRUE	FALSE		FALSE		FALSE
TNR	7.97018	0.0153437	TRUE	TRUE	ECM/myelination	FALSE		FALSE
TRPM6	4.33321	0.0270163	TRUE	FALSE		TRUE	endothelial	FALSE
UNQ9165/PRO28630	5.36112	0.00038079	TRUE	FALSE		FALSE		FALSE
