## Supplementary material for "High prevalence of CNS-directed autoantibodies in patients with schizophrenia": Table S2

### Sheet: NKI Rockland
NKI Rockland Sample - medical condition inclusion terms
Autoimmune	Cancer	Metabolic	Cardiovascular	HIV	Hepatitis	Exclude
Hypothyroidism	Malignant neoplastic disease	Type 2 diabetes mellitus	Myocardial infarction	AIDS	Inflammatory disease of liver
Psoriasis			Coronary arteriosclerosis
Ulcerative colitis
Hyperthyroidism
Crohn's disease
Autoimmune disease
Type 1 diabetes mellitus
Multiple sclerosis

### Sheet: OMH Schizophrenia
OMH schizophrenia cohort - medical condition inclusion terms
Autoimmune	Cancer	Metabolic	Cardiovascular	HIV	Hepatitis	Exclude
Hypothyroidism	Primary malignant neoplasm of urinary bladder	Type 2 diabetes mellitus without complication	Atherosclerosis of coronary artery without angina pectoris	Human immunodeficiency virus infection	Viral hepatitis without hepatic coma	Transplanted kidney present
Psoriasis	Primary malignant neoplasm of uterine cervix	Type 2 diabetes mellitus	Arteriosclerotic vascular disease		Chronic hepatitis C
Acquired hypothyroidism	Malignant neoplasm of liver	Hyperglycemia due to type 2 diabetes mellitus	Angina co-occurrent and due to coronary arteriosclerosis		Viral hepatitis C
Arteritis	Primary malignant neoplasm of female breast	Metabolic syndrome X	Peripheral vascular disease		Chronic viral hepatitis B without delta-agent
Type 1 diabetes mellitus without complication	Malignant tumor of breast	Diabetes mellitus	Chronic congestive heart failure		Chronic viral hepatitis
Myasthenia gravis without exacerbation			Chronic systolic heart failure		Chronic viral hepatitis B with hepatitis D
Multiple sclerosis					Viral hepatitis B without hepatic coma
Myopathy due to rheumatoid arthritis

### Sheet: NYU Schizophrenia 
NYU Schizophrenia - medical condition inclusion terms
Autoimmune	Cancer	Metabolic	Cardiovascular	HIV	Hepatitis	Dementia	Exclude
			Angina
